# Growth and immunolocalisation of the brown alga *Ectocarpus* in a microfluidic environment

**DOI:** 10.1101/2021.07.20.453111

**Authors:** Bénédicte Charrier, Samuel Boscq, Bradley J. Nelson, Nino F. Läubli

## Abstract

PDMS chips have proven to be suitable environments for the growth of several filamentous organisms. However, depending on the specimen, the pattern of growth and cell differentiation has been rarely investigated. We monitored the developmental pattern of the brown alga *Ectocarpus* inside a PDMS lab-on-chip. Two main methods of inoculation of the lab-on-chip were tested, i.e. by injection of spores or by insertion of sporophyte filaments into the chamber. Growth rate, growth trajectory, cell differentiation, and branching were the main development steps that were monitored for 20 days inside 25 μm or 40 μm parallel channels under standard light and temperature conditions. They were shown to be similar to those observed in non-constrained *in-vitro* conditions. Labelling of *Ectocarpus* cell wall polysaccharides – both with calcofluor for cellulose, and by immunolocalisation for alginates with monoclonal antibodies–showed expected patterns when compared to open space growth using either epifluorescence or confocal microscopy. Overall this article describes the experimental conditions for observing and studying the basic unaltered processes of brown algal growth using microfluidic technology, which provides the basis for future biochemical and biological research.
