## Supplemental Table 1 for "Growth and immunolocalisation of the brown alga *Ectocarpus* in a microfluidic environment"

### Sheet: Growth
Supplementary Table 1 : Growth (in µm) and growth rate (in µm.h-1) of filaments when confined in microchannels and when growing in open space. Growth was monitored for 100 hours with 4 time points. Result of T-Test is indicated in red.
	GROWTH (µm)								GROWTH RATE (µm.h-1)
	In channels				In open space				In channels					In open space
	Time (hours)				Time (hours)				Time (hours)					Time (hours)
	0	24	76	100	0	24	76	100	0	24	76	100	Mean	0	24	76	100	Mean
Filaments #	0	53.881	134.183	138.808	0	103.219	228.975	270.593	N.A	2.24504	1.76557	1.38808	1.79956	N.A.	4.30079	3.01283	2.70593	3.33985
	0	46.903	127.99	155.095	0	0.023	15.607	16.693	N.A	1.95429	1.68408	1.55095	1.72977	N.A.	0.000958333	0.205355	0.16693	0.124415
	0	95.702	299.011	369.777	0	42.832	190.139	292.653	N.A	3.98758	3.93436	3.69777	3.87324	N.A.	1.78467	2.50183	2.92653	2.40434
	0	96.997	136.514	175.192	0	261.751	390.458	421.923	N.A	4.04154	1.79624	1.75192	2.5299	N.A.	10.9063	5.13761	4.21923	6.75438
	0	108.982	290.796	348.316	0	86.469	175.622	236.65	N.A	4.54092	3.82626	3.48316	3.95011	N.A.	3.60288	2.31082	2.3665	2.76006
	0	12.596	22.126	29.477	0	30.001	122.634	152.954	N.A	0.524833	0.291132	0.29477	0.370245	N.A.	1.25004	1.61361	1.52954	1.4644
	0	85.591	247.384	293.396	0	83.498	179.874	215.675	N.A	3.56629	3.25505	2.93396	3.25177	N.A.	3.47908	2.36676	2.15675	2.66753
	0	94.691	249.45	295.748	0	67.95	170.641	193.877	N.A	3.94546	3.28224	2.95748	3.39506	N.A.	2.83125	2.24528	1.93877	2.33843
	0	112.592	323.529	391.954	0	68.379	196.294	208.247	N.A	4.69133	4.25696	3.91954	4.28928	N.A.	2.84912	2.58282	2.08247	2.5048
	0	49.415	134.97	362.639	0	63.271	181.95	194.101	N.A	2.05896	1.77592	3.62639	2.48709	N.A.	2.63629	2.39408	1.94101	2.32379
	0	76.559	214.762	240.123	0	101.791	131.906	134.573	N.A	3.18996	2.82582	2.40123	2.80567	N.A.	4.24129	1.73561	1.34573	2.44088
	0	65.441	175.997	202.455	0	96.152	196.186	215.789	N.A	2.72671	2.31575	2.02455	2.35567	N.A.	4.00633	2.58139	2.15789	2.91521
	0	96.01	283.142	326.214	0	-0.56	-0.529	-0.512	N.A	4.00042	3.72555	3.26214	3.6627	N.A.	-0.0233333	-0.00696053	-0.00512	-0.0118046
	0	91.307	284.023	292.746	0	87.191	165.712	188.802	N.A	3.80446	3.73714	2.92746	3.48969	N.A.	3.63296	2.18042	1.88802	2.56713
	0	30.888	103.081	123.879	0	44.954	125.52	144.903	N.A	1.287	1.35633	1.23879	1.29404	N.A.	1.87308	1.65158	1.44903	1.6579
	0	31.427	91.311	120.279					N.A	1.30946	1.20146	1.20279	1.2379		0	0	0
	0	84.02	219.951	283.237					N.A	3.50083	2.89409	2.83237	3.07577		0	0	0
	0	84.635	290.737	358.941					N.A	3.52646	3.82549	3.58941	3.64712		0	0	0
	0	87.754	292.545	359.478					N.A	3.65642	3.84928	3.59478	3.70016		0	0	0
	0	19.119	73.765	79.196					N.A	0.796625	0.970592	0.79196	0.853059		0	0	0
	0	110.29	299.248	376.641					N.A	4.59542	3.93747	3.76641	4.09977		0	0	0
	0	116.207	334.013	387.78					N.A	4.84196	4.39491	3.8778	4.37156		0	0	0
Mean	0	75.0458	210.388	259.608	0	75.7947	164.733	192.461	N.A	3.12691	2.76826	2.59608	2.83041	N.A.	3.15811	2.16753	1.92461	2.41675
SD	0	31.4817	93.0829	112.604	0	61.3565	89.5734	102.611	N.A	1.31174	1.22477	1.12604	1.22085	N.A.	2.55652	1.1786	1.02611	1.58708
T.Test Two-tailed, unequal variance	P value (comparison between channels and open space at same time points)	0.965731	0.144219	0.0695028					N.A	0.965731	0.144219	0.0695028	0.385336
